# A Lake Charr Pangenome Reveals Highly Conserved Ohnologs as Drivers of Phenotypic Diversity

**DOI:** 10.64898/2026.07.03.729964

**Authors:** Christopher A. Osborne, Nathan J.C. Backenstose, Daniel J. MacGuigan, Steven J. Fleck, Brian F. Lantry, Victor A. Albert, Dimitry Gorsky, Trevor J. Krabbenhoft

## Abstract

Whole-genome duplication (WGD) is hypothesized to spur evolutionary diversification by producing genome-wide duplicate gene sets (Ohnologs) that are initially functionally redundant but can diverge markedly as the effects of relaxed selection accumulate over time. However, the underlying mechanisms remain unclear, in part because genomic studies often reconstruct Ohnolog evolution over millions of years, during which subsequent mutations can obscure deep-time signals. Investigating the relationship between Ohnolog evolution and diversification on a contemporary timescale offers clearer insights. We explore this relationship in Lake Charr (*Salvelinus namaycush*), where ∼10% of genes are retained highly conserved polyploid duplicates following the Salmonid-Specific Fourth Round WGD. Using 31 chromosome-level assemblies of Lake Charr from morphologically and ecologically diverse populations, joined into a pangenome graph, we characterized 189,555 structural variants (SVs) that were significantly less likely to affect genes retained as sequence-conserved Ohnolog pairs, nuancing the hypothesis that gene redundancy, relaxed selection, and functional diversification are intertwined. However, we found that SVs affecting such conserved Ohnologs may be potent drivers of adaptive evolution. Notably, we identified a putative 938-Kb interchromosomal translocation containing 25 genes with highly conserved Ohnologs in a paralogous (but untranslocated) genomic block. This putative translocation appears to have facilitated Ohnolog divergence in *ankrd11* and *hp*, genes putatively linked to craniofacial and lipid metabolic diversity in sympatric Lake Superior morphs. This research reveals that conserved Ohnologs previously presumed to be redundant remain a reservoir for adaptive change.
