## Supplementary Data S1 for "A Lake Charr Pangenome Reveals Highly Conserved Ohnologs as Drivers of Phenotypic Diversity"

### Sheet: Sheet1
Assembly	Scaffolding Method	Coverage (X)	Read Length N50	Number of Sequences	Number of Gaps	N Total Length (%)	GC (%)	N50 (Mb)	L50	Sequences >1Mb	Sequences >10 Mb	Length Anchored to Chroms (%)	Total Assembly Length (Gb)
AM02	RagTag	15	10139	4918	3347	0.01	43.38	54.8568	19	51	42	92.7479	2.51683
AM03	Hi-C	57	13654	1740	1385	0.01	43.41	55.9201	19	56	42	93.9528	2.57116
AM04	RagTag	15	8582	4344	2967	0.01	43.36	55.7481	19	54	42	92.5577	2.61017
FL03	RagTag	19	8480	7851	2305	0.01	43.39	52.9	20	49	42	89.734	2.54939
FL04	RagTag	15	7409	16487	5875	0.02	43.67	50.6589	21	47	42	87.6337	2.57133
FL05	RagTag	15	15501	3889	1131	0	43.34	52.7438	21	52	42	89.7966	2.589
HP30	RagTag	19	27307	1639	523	0	43.42	55.9111	20	53	42	92.4268	2.61583
HP46	RagTag	17	19608	1653	457	0	43.51	56.0839	20	52	42	92.8628	2.62491
HP49	RagTag	17	36508	1535	498	0	43.43	54.989	20	58	42	92.0013	2.64532
KE04	RagTag	15	20215	6715	2571	0.01	43.85	56.1221	20	56	42	90.4086	2.70941
KE15	RagTag	15	17712	2707	1044	0	43.49	54.8407	19	55	42	92.5817	2.59762
KE17	RagTag	15	16566	2334	1380	0.01	43.47	55.1411	19	55	42	93.3451	2.58046
LC36	RagTag	16	29918	1445	569	0	43.52	55.7216	19	58	42	93.2148	2.61723
LC47	RagTag	15	21114	1910	940	0	43.4	54.2945	19	60	42	92.6787	2.59012
LC48	RagTag	15	23560	2639	802	0	43.43	55.1394	20	58	42	90.7963	2.70525
SE03	RagTag	15	22762	1610	583	0	43.41	55.0982	19	60	42	92.8163	2.59609
SE07	RagTag	15	20620	1515	934	0	43.66	54.8879	19	55	42	94.3809	2.51429
SE08	Hi-C	31	31974	1704	650	0	43.61	55.0276	19	57	42	93.6485	2.56202
SE09	RagTag	16	25368	1537	593	0	43.53	54.3395	19	59	42	93.3348	2.56747
SE16	RagTag	15	27018	2290	757	0	43.37	56.1759	20	60	42	91.7726	2.65892
SH29	RagTag	15	25826	1859	870	0	43.42	56.5001	20	58	42	91.7408	2.62948
SH45	RagTag	15	13029	4416	2620	0.01	43.52	56.3988	20	52	42	90.481	2.72904
SK01	RagTag	22	26820	1949	522	0	43.34	55.9934	20	59	42	91.5918	2.68485
SK06	RagTag	18	13739	8247	2055	0.01	43.14	53.9784	21	55	42	86.0334	2.76949
SK10	RagTag	17	23309	2526	985	0	43.44	55.4224	20	61	42	90.8144	2.70899
SL01	Hi-C	38	37410	1866	411	0	43.55	53.4471	20	58	42	91.4009	2.58055
SL01-21	RagTag	15	10714	4989	1572	0.01	43.35	54.1803	20	50	42	89.9269	2.61447
SL02	RagTag	15	10324	6298	2068	0.01	43.41	52.7645	21	49	42	88.9075	2.63845
SS02	Hi-C	35	26687	1700	720	0	43.49	55.2572	20	56	42	92.1603	2.61573
SS03	RagTag	15	30476	2118	596	0	43.42	55.4533	20	54	42	91.8095	2.64754
SS04	RagTag	15	28662	1814	528	0	43.42	55.9236	20	57	42	91.8	2.64392
